# Single-cell whole-genome sequencing reveals convergent evolution in Burkitt lymphoma

**DOI:** 10.64898/2025.12.12.692552

**Authors:** Alexander S. Steemers, Markus J. van Roosmalen, Rico Hagelaar, Laurianne Trabut, Mark Verheul, Siem Jongsma, Jurrian K. de Kanter, Friederike Meyer-Wentrup, Ruben van Boxtel

## Abstract

Burkitt lymphoma (BL) carries multiple oncogenic drivers yet arises predominantly in children, whose normal cells harbour few age-related mutations. To investigate this paradox, we sought to define the sequence and timing of mutational drivers underlying BL development. Here, we analysed single-cell whole-genome sequencing (WGS) data of 250 paired normal and malignant B-cells from BL patients and integrated this data with 21 bulk WGS samples and an existing dataset of 157 clonally expanded B-cells from healthy individuals. Phylogenetic reconstruction revealed an accelerated accumulation of mutations following the emergence of the most recent common ancestor, leading to the early establishment of extensive genetic intra-tumoral heterogeneity. We further provide evidence that convergent evolution shapes this diversity at both the point mutation– and copy number variation–levels. This in-depth characterisation further establishes BL as a paradigmatic model of tumorigenesis with implications for therapeutic intervention.
