## Supplemental Table 3 for "Single-cell whole-genome sequencing reveals convergent evolution in Burkitt lymphoma"

### Sheet: Driver_genes
BL driver gene
ARID1A
B2M
BACH2
BCL6
BCL7A
BCR
BIRC6
BMP7
BRAF
BTG2
CARD11
CCND3
CDKN2A
CDKN2C
CHD8
CIITA
CREBBP
CTCF
CXCR4
DDX3X
DNMT1
DTX1
EIF4A1
EP300
ETS1
EZH2
FAT1
FBXO11
FIP1L1
FOXO1
FZD3
GNA13
GNAI2
HIST1H1B
HIST1H1C
HIST1H1D
HIST1H1E
HIST1H2AM
HIST1H2BK
HIST1H3H
HIST1H3J
HIST1H4J
HLA-A
HLA-B
HNRNPU
ID3
IGLL5
IKZF3
KLHL6
KMT2D
LTB
MCL1
MIR17HG
MME
MYC
NSD2
OSBPL10
P2RY8
PCBP1
PHF6
PIK3R1
PLCG2
PMAIP1
PTEN
PVT1
RFX7
RHOA
RNF144B
RPL22
S1PR2
SIN3A
SMARCA4
SNTB2
SP3
STAT6
SYNCRIP
TBL1XR1
TCF3
TCL1A
TET2
TFAP4
TMSB4X
TP53
USP7
WNK1
ZFP36L1
